# Effects of *NT5C2* germline variants on 6-mecaptopurine metabolism in children with acute lymphoblastic leukemia

**DOI:** 10.1101/2020.10.13.338384

**Authors:** Chuang Jiang, Wenjian Yang, Takaya Moriyama, Chengcheng Liu, Colton Smith, Wentao Yang, Maoxiang Qian, Ziping Li, Morten Tulstrup, Kjeld Schmieglow, Kristine R. Crews, Hui Zhang, Ching-Hon Pui, William Evans, Mary Relling, Smita Bhatia, Jun J. Yang

## Abstract

6-mercaptopurine (6-MP) is widely used in the treatment of acute lymphoblastic leukemia (ALL), and its cytotoxicity is primarily mediated by thioguanine nucleotide metabolites (TGN). Recent genome-wide association study has identified germline polymorphisms (e.g., rs72846714) in the *NT5C2* gene associated with 6-MP metabolism in patients with ALL. However, the full spectrum of genetic variation in *NT5C2* is unclear and its impact on 6-MP drug activation has not been comprehensively examined. To this end, we performed targeted sequencing of *NT5C2* in 588 children with ALL and identified 121 single nucleotide polymorphisms (SNPs) nominally associated with erythrocyte TGN during 6-MP treatment (*P* < 0.05). Of these, 61 variants were validated in a replication cohort of 372 children with ALL. After considering linkage disequilibrium and multivariate analysis, we confirmed two clusters of variants, represented by rs72846714 and rs58700372, that independently affected 6-MP metabolism. Functional studies showed that rs58700372 directly altered the activity of an intronic enhancer, with the variant allele linked to higher transcription activity and reduced 6-MP metabolism (lower TGN). By contrast, rs72846714 was not located in a regulatory element and instead its association signal was explained by linkage disequilibrium with a proximal functional variant rs12256506 that activated *NT5C2* transcription in-*cis*. Our results indicated that *NT5C2* germline variation significantly contributes to inter-patient variability in thiopurine drug disposition.
