## Supplementary Tables for "Effects of *NT5C2* germline variants on 6-mecaptopurine metabolism in children with acute lymphoblastic leukemia"

### Sheet: Table S1
	Forward primer	Reverse primer
rs72846714_G_vector	CCTAACTGGCCGGTACCCCCACAAATAGGGTAGAATAAGAG	CCTCTAGTGTCTAAGCTTCTCCCAGGATCAAGCAATTC
rs12261294_C_vector	CCTAACTGGCCGGTACCATCCAACCCAGACTCACA	CCTCTAGTGTCTAAGCTTCATTCTGTAACCGATCACTCC
rs12240508_G_vector	CCTAACTGGCCGGTACCTTGTTTAGAGATTGGGTCTCAC	CCTCTAGTGTCTAAGCTTCTTCCAAAGTGCTGGGATTA
rs7091462_C_cevtor	CCTAACTGGCCGGTACCCACTGGGCATCTGTAATGAA	CCTCTAGTGTCTAAGCTTGGCATTGAACGTGGAAGA
rs113642369_A_vector	CCTAACTGGCCGGTACCTTTGCTCAGGTTCCTTCTATG	CCTCTAGTGTCTAAGCTTCAGCCTGGCCAACATAAT
rs12256506_T_vector	CCTAACTGGCCGGTACCGGCTGGTCTTGAACTTCTG	CCTCTAGTGTCTAAGCTTCCCAAAGTGCTGGGATTAC
rs58700372_T_vector	CCTAACTGGCCGGTACCCAGGGATGAGGTTGACAGCAGC	CCTCTAGTGTCTAAGCTTCACTGCAGTTCAGCCTGCTTAAC
rs72846714_A_vector	TTCACAAATCTCCTTTAGGGATTGAGTCCTTATGATATATTCTGATT	AATCAGAATATATCATAAGGACTCAATCCCTAAAGGAGATTTGTGAA
rs12261294_T_vector	GGAAAAATAATTTCATATGGTAATTTCAATCTGGAAAGATAACATATACTTCCAAA	TTAATTATTTGGAAGTATATGTTATCTTTCCAGATTGAAATTACCATATGAAATTATTTTTCC
rs12240508_A_vector	ACAAAATAAAACAAACAGCAACTACATATACACAAACAACAACTGCAC	GTGCAGTTGTTGTTTGTGTATATGTAGTTGCTGTTTGTTTTATTTTGT
rs7091462_T_cevtor	CGAAAACACAAAAATTAGCTGGGCACAGTGTCACATGC	GCATGTGACACTGTGCCCAGCTAATTTTTGTGTTTTCG
rs113642369_G_vector	CTCGAACTCCTAACCTCGAGTAATCCACCCACCTT	AAGGTGGGTGGATTACTCGAGGTTAGGAGTTCGAG
rs12256506_A_vector	TGTAGTCCTGGATCATGCTGTCCCCTTCTTGGA	TCCAAGAAGGGGACAGCATGATCCAGGACTACA
rs58700372_C_vector	AGAAAATGTTCCTAGGGCGGGGCTCAAAGGCATCACC	GGTGATGCCTTTGAGCCCCGCCCTAGGAACATTTTCT

### Sheet: Table S2
				COG AALL03N1							St. Jude Total XV
					Before adjusting rs72846714			After adjusting rs72846714				Before adjusting rs72846714			After adjusting rs72846714
SNP ID	Chr	Position	Minor allele	MAF	TGN.est	TGN.Pvalue	TGN.stat	TGN.est	TGN.Pvalue	TGN.stat	maf	TGN.est	TGN.Pvalue	TGN.stat	TGN.est	TGN.Pvalue	TGN.stat
rs4917988	10	104752830	G	0.0845921	-0.39	0.000669	-3.42063	-0.375	0.0431	-2.027	0.113379	-0.401	8.25e-05	-3.97908	-0.32	0.0413	-2.04719
rs4917379	10	104752831	T	0.0845921	-0.39	0.000669	-3.42063	-0.375	0.0431	-2.027	0.113379	-0.401	8.25e-05	-3.97908	-0.32	0.0413	-2.04719
rs12254254	10	104765605	T	0.0838369	-0.39	0.000669	-3.42063	-0.375	0.0431	-2.027	0.112245	-0.403	7.86e-05	-3.99101	-0.322	0.0393	-2.06807
rs12258551	10	104767892	G	0.0838369	-0.39	0.000669	-3.42063	-0.375	0.0431	-2.027	0.112245	-0.403	7.86e-05	-3.99101	-0.322	0.0393	-2.06807
rs7100592	10	104769098	G	0.0838369	-0.39	0.000669	-3.42063	-0.375	0.0431	-2.027	0.112245	-0.403	7.86e-05	-3.99101	-0.322	0.0393	-2.06807
rs7083328	10	104769268	A	0.0838369	-0.39	0.000669	-3.42063	-0.375	0.0431	-2.027	0.112245	-0.403	7.86e-05	-3.99101	-0.322	0.0393	-2.06807
rs12245343	10	104774050	G	0.0838369	-0.39	0.000669	-3.42063	-0.375	0.0431	-2.027	0.112245	-0.403	7.86e-05	-3.99101	-0.322	0.0393	-2.06807
rs10509763	10	104776391	A	0.0838369	-0.39	0.000669	-3.42063	-0.375	0.0431	-2.027	0.112245	-0.403	7.86e-05	-3.99101	-0.322	0.0393	-2.06807
rs112425217	10	104778756	A	0.0838369	-0.39	0.000669	-3.42063	-0.375	0.0431	-2.027	0.112245	-0.403	7.86e-05	-3.99101	-0.322	0.0393	-2.06807
rs113430310	10	104788826	A	0.0838369	-0.39	0.000669	-3.42063	-0.375	0.0431	-2.027	0.113379	-0.398	9.58e-05	-3.94193	-0.311	0.0471	-1.99188
rs11191523	10	104792400	G	0.0838369	-0.39	0.000669	-3.42063	-0.375	0.0431	-2.027	0.113379	-0.398	9.58e-05	-3.94193	-0.311	0.0471	-1.99188
rs11191524	10	104793040	A	0.0838369	-0.39	0.000669	-3.42063	-0.375	0.0431	-2.027	0.113379	-0.398	9.58e-05	-3.94193	-0.311	0.0471	-1.99188
rs11191525	10	104793435	C	0.0838369	-0.39	0.000669	-3.42063	-0.375	0.0431	-2.027	0.113379	-0.398	9.58e-05	-3.94193	-0.311	0.0471	-1.99188
rs12252500	10	104794984	C	0.0838369	-0.39	0.000669	-3.42063	-0.375	0.0431	-2.027	0.113379	-0.398	9.58e-05	-3.94193	-0.311	0.0471	-1.99188
rs78893207	10	104796138	C	0.0838369	-0.39	0.000669	-3.42063	-0.375	0.0431	-2.027	0.113379	-0.398	9.58e-05	-3.94193	-0.311	0.0471	-1.99188
rs58317752	10	104799267	A	0.0838369	-0.39	0.000669	-3.42063	-0.375	0.0431	-2.027	0.113379	-0.398	9.58e-05	-3.94193	-0.311	0.0471	-1.99188
rs58700372	10	104800205	C	0.0838369	-0.39	0.000669	-3.42063	-0.375	0.0431	-2.027	0.113379	-0.398	9.58e-05	-3.94193	-0.311	0.0471	-1.99188
rs12257935	10	104803062	A	0.0838369	-0.39	0.000669	-3.42063	-0.375	0.0431	-2.027	0.113379	-0.398	9.58e-05	-3.94193	-0.311	0.0471	-1.99188
rs35159404	10	104805610	A	0.0838369	-0.39	0.000669	-3.42063	-0.375	0.0431	-2.027	0.113379	-0.398	9.58e-05	-3.94193	-0.311	0.0471	-1.99188
rs12266291	10	104806884	A	0.0838369	-0.39	0.000669	-3.42063	-0.375	0.0431	-2.027	0.113379	-0.398	9.58e-05	-3.94193	-0.311	0.0471	-1.99188
rs7099987	10	104807926	T	0.0838369	-0.39	0.000669	-3.42063	-0.375	0.0431	-2.027	0.113379	-0.398	9.58e-05	-3.94193	-0.311	0.0471	-1.99188
rs12241091	10	104808997	A	0.0838369	-0.39	0.000669	-3.42063	-0.375	0.0431	-2.027	0.113379	-0.398	9.58e-05	-3.94193	-0.311	0.0471	-1.99188
rs12246689	10	104817031	T	0.0838369	-0.39	0.000669	-3.42063	-0.375	0.0431	-2.027	0.112245	-0.385	0.000162	-3.80937	-0.283	0.0762	-1.77778
rs77827514	10	104822009	T	0.0838369	-0.39	0.000669	-3.42063	-0.375	0.0431	-2.027	0.112245	-0.385	0.000162	-3.80937	-0.283	0.0762	-1.77778
rs78214351	10	104822688	G	0.0838369	-0.39	0.000669	-3.42063	-0.375	0.0431	-2.027	0.112245	-0.385	0.000162	-3.80937	-0.283	0.0762	-1.77778
rs12264456	10	104830634	T	0.0838369	-0.39	0.000669	-3.42063	-0.375	0.0431	-2.027	0.112245	-0.385	0.000162	-3.80937	-0.283	0.0762	-1.77778
rs12257941	10	104833161	T	0.0838369	-0.39	0.000669	-3.42063	-0.375	0.0431	-2.027	0.112245	-0.385	0.000162	-3.80937	-0.283	0.0762	-1.77778
rs61120766	10	104833922	G	0.0838369	-0.39	0.000669	-3.42063	-0.375	0.0431	-2.027	0.112245	-0.385	0.000162	-3.80937	-0.283	0.0762	-1.77778
rs17727391	10	104836101	A	0.0838369	-0.39	0.000669	-3.42063	-0.375	0.0431	-2.027	0.112245	-0.385	0.000162	-3.80937	-0.283	0.0762	-1.77778
rs4917382	10	104838510	A	0.0838369	-0.39	0.000669	-3.42063	-0.375	0.0431	-2.027	0.112245	-0.385	0.000162	-3.80937	-0.283	0.0762	-1.77778
rs79331374	10	104882913	A	0.0838369	-0.39	0.000669	-3.42063	-0.375	0.0431	-2.027	0.112245	-0.385	0.000162	-3.80937	-0.283	0.0762	-1.77778
rs111278264	10	104895297	T	0.0838369	-0.39	0.000669	-3.42063	-0.375	0.0431	-2.027	0.112245	-0.385	0.000162	-3.80937	-0.283	0.0762	-1.77778
rs111622998	10	104953021	A	0.0830816	-0.386	0.000792	-3.37345	-0.354	0.0506	-1.95864	0.109977	-0.378	0.000245	-3.70221	-0.259	0.102	-1.63972
rs11191545	10	104829793	A	0.081571	-0.389	0.000904	-3.33627	-0.352	0.058	-1.89962	0.112245	-0.385	0.000162	-3.80937	-0.283	0.0762	-1.77778
rs78414630	10	104842172	T	0.0196375	-0.643	0.00245	-3.04295	-0.672	0.00145	-3.20071	0.0260771	0.251	0.282	1.07655	0.201	0.381	0.87729
rs12253370	10	104996259	C	0.0989426	-0.327	0.0025	-3.03708	-0.235	0.0746	-1.78625	0.109977	-0.378	0.000413	-3.56258	-0.243	0.0756	-1.78137
rs138355792	10	104995285	T	0.0135952	-0.82	0.00256	-3.02935	-0.864	0.0014	-3.21069	0.0102041	-0.043	0.912	-0.110078	-0.12	0.753	-0.315377
rs114710011	10	104998754	T	0.0135952	-0.82	0.00256	-3.02935	-0.864	0.0014	-3.21069	0.0102041	-0.043	0.912	-0.110078	-0.12	0.753	-0.315377
rs112240253	10	104753726	T	0.0619335	-0.396	0.00278	-3.00386	-0.278	0.117	-1.56813	0.0975057	-0.4	0.000232	-3.71621	-0.271	0.0687	-1.82514
rs17727044	10	104821256	T	0.0619335	-0.396	0.00278	-3.00386	-0.278	0.117	-1.56813	0.0963719	-0.4	0.000232	-3.71621	-0.271	0.0687	-1.82514
rs140708661	10	105000719	A	0.0143505	-0.783	0.00297	-2.98314	-0.83	0.00156	-3.1789	0.0102041	-0.043	0.912	-0.110078	-0.12	0.753	-0.315377
rs141435397	10	105002734	T	0.0143505	-0.783	0.00297	-2.98314	-0.83	0.00156	-3.1789	0.0102041	-0.043	0.912	-0.110078	-0.12	0.753	-0.315377
rs75393802	10	105004113	G	0.0143505	-0.783	0.00297	-2.98314	-0.83	0.00156	-3.1789	0.0102041	-0.043	0.912	-0.110078	-0.12	0.753	-0.315377
rs77856146	10	105004656	A	0.0151057	-0.783	0.00297	-2.98314	-0.83	0.00156	-3.1789	0.0102041	-0.043	0.912	-0.110078	-0.12	0.753	-0.315377
rs146416390	10	105005491	T	0.0151057	-0.783	0.00297	-2.98314	-0.83	0.00156	-3.1789	0.0102041	-0.043	0.912	-0.110078	-0.12	0.753	-0.315377
rs114435081	10	105008764	A	0.0143505	-0.783	0.00297	-2.98314	-0.83	0.00156	-3.1789	0.0102041	-0.043	0.912	-0.110078	-0.12	0.753	-0.315377
rs12573199	10	104848844	T	0.021148	-0.616	0.00312	-2.9678	-0.647	0.00181	-3.13489	0.0272109	0.217	0.329	0.977823	0.17	0.437	0.777348
rs12573200	10	104848855	T	0.021148	-0.616	0.00312	-2.9678	-0.647	0.00181	-3.13489	0.0272109	0.217	0.329	0.977823	0.17	0.437	0.777348
rs12573221	10	104849144	C	0.021148	-0.616	0.00312	-2.9678	-0.647	0.00181	-3.13489	0.0272109	0.217	0.329	0.977823	0.17	0.437	0.777348
rs140814859	10	104867695	G	0.021148	-0.616	0.00312	-2.9678	-0.647	0.00181	-3.13489	0.0260771	0.217	0.329	0.977823	0.17	0.437	0.777348
rs7908960	10	104875304	C	0.021148	-0.616	0.00312	-2.9678	-0.647	0.00181	-3.13489	0.0260771	0.217	0.329	0.977823	0.17	0.437	0.777348
rs2148199	10	104879856	G	0.021148	-0.616	0.00312	-2.9678	-0.647	0.00181	-3.13489	0.0260771	0.217	0.329	0.977823	0.17	0.437	0.777348
rs75287094	10	104892216	C	0.021148	-0.616	0.00312	-2.9678	-0.647	0.00181	-3.13489	0.0260771	0.217	0.329	0.977823	0.17	0.437	0.777348
rs12256506	10	104963618	A	0.126133	-0.268	0.00369	-2.91524	-0.333	0.32	-0.995048	0.1678	-0.265	0.00107	-3.29537	-0.005	0.986	-0.0176325
rs113973959	10	104932062	A	0.0634441	-0.376	0.0041	-2.88198	-0.247	0.158	-1.41319	0.0963719	-0.4	0.000232	-3.71621	-0.271	0.0687	-1.82514
rs4917995	10	104845443	A	0.123112	-0.265	0.00434	-2.86389	-1.525	0.147	-1.45086	0.1678	-0.281	0.000677	-3.42627	NA	NA	NA
rs12243903	10	104906992	C	0.123112	-0.265	0.00434	-2.86389	-1.525	0.147	-1.45086	0.166667	-0.281	0.0007	-3.41702	0.009	0.994	0.00756109
rs7080935	10	104929113	A	0.124622	-0.261	0.00482	-2.82955	-1.119	0.287	-1.06657	0.1678	-0.281	0.000677	-3.42627	NA	NA	NA
rs12244207	10	104933654	G	0.124622	-0.261	0.00482	-2.82955	-1.119	0.287	-1.06657	0.1678	-0.281	0.000677	-3.42627	NA	NA	NA
rs12261294	10	104934952	T	0.124622	-0.261	0.00482	-2.82955	-1.119	0.287	-1.06657	0.1678	-0.281	0.000677	-3.42627	NA	NA	NA
rs12240508	10	104939232	A	0.124622	-0.261	0.00482	-2.82955	-1.119	0.287	-1.06657	0.1678	-0.281	0.000677	-3.42627	NA	NA	NA
rs7091462	10	104948615	T	0.124622	-0.261	0.00482	-2.82955	-1.119	0.287	-1.06657	0.1678	-0.281	0.000677	-3.42627	NA	NA	NA
rs149555487	10	104924039	A	0.0203927	-0.596	0.00501	-2.8173	-0.625	0.00309	-2.97154	0.0272109	0.217	0.329	0.977823	0.17	0.437	0.777348
rs146240286	10	104925543	G	0.0203927	-0.596	0.00501	-2.8173	-0.625	0.00309	-2.97154	0.0272109	0.217	0.329	0.977823	0.17	0.437	0.777348
rs75839032	10	104928164	C	0.0203927	-0.596	0.00501	-2.8173	-0.625	0.00309	-2.97154	0.0272109	0.217	0.329	0.977823	0.17	0.437	0.777348
rs114373406	10	104939052	T	0.0203927	-0.596	0.00501	-2.8173	-0.625	0.00309	-2.97154	0.0272109	0.217	0.329	0.977823	0.17	0.437	0.777348
rs184211672	10	104942243	A	0.0203927	-0.596	0.00501	-2.8173	-0.625	0.00309	-2.97154	0.0272109	0.217	0.329	0.977823	0.17	0.437	0.777348
rs12571345	10	104957152	C	0.0203927	-0.596	0.00501	-2.8173	-0.625	0.00309	-2.97154	0.0272109	0.217	0.329	0.977823	0.17	0.437	0.777348
rs144453732	10	104960300	A	0.0203927	-0.596	0.00501	-2.8173	-0.625	0.00309	-2.97154	0.0272109	0.217	0.329	0.977823	0.17	0.437	0.777348
rs75075426	10	104960856	G	0.0203927	-0.596	0.00501	-2.8173	-0.625	0.00309	-2.97154	0.0272109	0.217	0.329	0.977823	0.17	0.437	0.777348
rs35647154	10	104836853	T	0.0483384	-0.406	0.00504	-2.81509	-0.265	0.139	-1.48139	0.0657596	-0.524	3.56e-05	-4.18261	-0.403	0.00811	-2.66099
rs79359900	10	104803955	T	0.0490937	-0.399	0.00557	-2.78239	-0.255	0.153	-1.43138	0.0668934	-0.524	3.56e-05	-4.18261	-0.403	0.00811	-2.66099
rs72846714	10	104878454	A	0.123867	-0.254	0.00624	-2.74501	NA	NA	NA	0.1678	-0.281	0.000677	-3.42627	NA	NA	NA
rs12262258	10	104900272	A	0.123867	-0.254	0.00624	-2.74501	NA	NA	NA	0.1678	-0.281	0.000677	-3.42627	NA	NA	NA
rs112224955	10	104926876	A	0.0664653	-0.35	0.00648	-2.73223	-0.206	0.243	-1.16947	0.0975057	-0.393	0.000296	-3.65211	-0.258	0.0835	-1.73538
rs113642369	10	104960752	G	0.123112	-0.25	0.007	-2.70656	-0.014	0.979	-0.0267907	0.165533	-0.274	0.000958	-3.32807	0.284	0.645	0.460867
rs12255989	10	104867206	T	0.122356	-0.251	0.0075	-2.68342	0.247	0.746	0.324124	0.166667	-0.283	0.000633	-3.44491	-0.217	0.737	-0.335739
rs78392571	10	104789637	A	0.100453	0.282	0.00766	2.67615	0.358	0.000842	3.35629	0.102041	-0.106	0.327	-0.981129	-0.001	0.992	-0.00946738
rs114803773	10	104964233	T	0.0166163	-0.629	0.0077	-2.67433	-0.658	0.00505	-2.81444	0.0192744	0.211	0.465	0.731039	0.118	0.679	0.414136
rs114372414	10	105004028	G	0.021148	-0.545	0.00838	-2.64564	-0.59	0.00415	-2.87781	0.0170068	0.176	0.531	0.627769	0.106	0.701	0.384404
rs111555422	10	105005558	C	0.021148	-0.545	0.00838	-2.64564	-0.59	0.00415	-2.87781	0.0170068	0.176	0.531	0.627769	0.106	0.701	0.384404
rs4917993	10	104791595	G	0.076284	-0.292	0.0137	-2.47136	-0.131	0.419	-0.809429	0.121315	-0.351	0.000188	-3.77094	-0.246	0.0707	-1.81244
rs4917385	10	105003721	T	0.293807	0.173	0.0161	2.41402	0.151	0.0359	2.10309	0.265306	0.122	0.114	1.58231	0.086	0.261	1.12591
rs150402721	10	104969149	G	0.0113293	-0.686	0.0183	-2.36649	-0.726	0.012	-2.52071	NA	NA	NA	NA	NA	NA	NA
rs150067753	10	104970434	A	0.0113293	-0.686	0.0183	-2.36649	-0.726	0.012	-2.52071	NA	NA	NA	NA	NA	NA	NA
rs76908850	10	104976887	T	0.0113293	-0.686	0.0183	-2.36649	-0.726	0.012	-2.52071	NA	NA	NA	NA	NA	NA	NA
rs115673817	10	104978475	T	0.0113293	-0.686	0.0183	-2.36649	-0.726	0.012	-2.52071	NA	NA	NA	NA	NA	NA	NA
rs140812103	10	104981618	T	0.0113293	-0.686	0.0183	-2.36649	-0.726	0.012	-2.52071	NA	NA	NA	NA	NA	NA	NA
rs7076274	10	105046007	A	0.295317	0.166	0.0198	2.33602	0.143	0.0451	2.00829	0.259637	0.122	0.12	1.55837	0.085	0.269	1.1074
rs3740381	10	105046689	C	0.295317	0.166	0.0198	2.33602	0.143	0.0451	2.00829	0.259637	0.122	0.12	1.55837	0.085	0.269	1.1074
rs145844197	10	105014297	C	0.015861	-0.575	0.0211	-2.31234	-0.608	0.0141	-2.46137	0.0113379	0.03	0.929	0.0888553	0.022	0.946	0.0672408
rs140085091	10	105014299	G	0.015861	-0.575	0.0211	-2.31234	-0.608	0.0141	-2.46137	0.0113379	0.03	0.929	0.0888553	0.022	0.946	0.0672408
rs76911689	10	105017875	G	0.015861	-0.575	0.0211	-2.31234	-0.608	0.0141	-2.46137	0.0113379	0.03	0.929	0.0888553	0.022	0.946	0.0672408
rs114199304	10	105018517	C	0.015861	-0.575	0.0211	-2.31234	-0.608	0.0141	-2.46137	0.0113379	0.03	0.929	0.0888553	0.022	0.946	0.0672408
rs17115562	10	105026517	G	0.015861	-0.575	0.0211	-2.31234	-0.608	0.0141	-2.46137	0.0113379	0.03	0.929	0.0888553	0.022	0.946	0.0672408
rs7074034	10	105027826	G	0.015861	-0.575	0.0211	-2.31234	-0.608	0.0141	-2.46137	0.0113379	0.03	0.929	0.0888553	0.022	0.946	0.0672408
rs149938476	10	105030518	T	0.015861	-0.575	0.0211	-2.31234	-0.608	0.0141	-2.46137	0.0113379	0.03	0.929	0.0888553	0.022	0.946	0.0672408
rs191228347	10	105030877	G	0.015861	-0.575	0.0211	-2.31234	-0.608	0.0141	-2.46137	0.0113379	0.03	0.929	0.0888553	0.022	0.946	0.0672408
rs79834793	10	105032244	G	0.015861	-0.575	0.0211	-2.31234	-0.608	0.0141	-2.46137	0.0113379	0.03	0.929	0.0888553	0.022	0.946	0.0672408
rs183623269	10	105034325	A	0.015861	-0.575	0.0211	-2.31234	-0.608	0.0141	-2.46137	0.0113379	0.03	0.929	0.0888553	0.022	0.946	0.0672408
rs7096855	10	105037853	T	0.015861	-0.575	0.0211	-2.31234	-0.608	0.0141	-2.46137	0.0113379	0.03	0.929	0.0888553	0.022	0.946	0.0672408
rs112701330	10	105040101	C	0.015861	-0.575	0.0211	-2.31234	-0.608	0.0141	-2.46137	0.0147392	0.124	0.687	0.403902	0.089	0.767	0.296378
rs1712509	10	105013870	T	0.292296	0.164	0.0233	2.27513	0.141	0.0511	1.95466	0.265306	0.117	0.135	1.49809	0.077	0.323	0.990339
rs1163073	10	105022934	C	0.292296	0.164	0.0233	2.27513	0.141	0.0511	1.95466	0.265306	0.117	0.135	1.49809	0.077	0.323	0.990339
rs12255761	10	104801866	T	0.141239	-0.202	0.0237	-2.26756	0.207	0.409	0.825407	0.180272	-0.236	0.00343	-2.94443	0.224	0.377	0.884428
rs111750727	10	104971203	T	0.0898792	-0.253	0.0237	-2.26732	-0.081	0.598	-0.526858	0.0975057	-0.396	0.000635	-3.44435	-0.237	0.123	-1.54577
rs111668583	10	104970156	A	0.0876133	-0.254	0.0248	-2.25005	-0.083	0.589	-0.54127	0.0997732	-0.392	0.000395	-3.57454	-0.25	0.0943	-1.67735
rs116500144	10	105007292	C	0.0135952	-0.603	0.0264	-2.22666	-0.648	0.0164	-2.406	0.0102041	-0.043	0.912	-0.110078	-0.12	0.753	-0.315377
rs4917384	10	104995788	T	0.287009	0.16	0.0272	2.21479	0.139	0.0542	1.92891	0.258503	0.118	0.125	1.53718	0.083	0.273	1.09754
rs113174040	10	105017093	A	0.015861	0.495	0.0339	2.12656	0.435	0.0624	1.86717	0.0124717	0.204	0.503	0.670642	0.181	0.547	0.603135
rs12256915	10	105003356	A	0.0135952	-0.593	0.0351	-2.11275	-0.385	0.193	-1.30421	NA	NA	NA	NA	NA	NA	NA
rs113361908	10	104978126	C	0.0876133	-0.239	0.0368	-2.09325	-0.056	0.713	-0.367602	0.0997732	-0.415	0.000148	-3.83282	-0.294	0.0486	-1.97865
rs115041966	10	105042927	G	0.0151057	-0.527	0.0392	-2.06691	-0.556	0.0286	-2.19491	0.0113379	0.03	0.929	0.0888553	0.022	0.946	0.0672408
rs142566607	10	105043588	G	0.0151057	-0.527	0.0392	-2.06691	-0.556	0.0286	-2.19491	0.0113379	0.03	0.929	0.0888553	0.022	0.946	0.0672408
rs75055405	10	105044112	T	0.0151057	-0.527	0.0392	-2.06691	-0.556	0.0286	-2.19491	0.0147392	0.124	0.687	0.403902	0.089	0.767	0.296378
rs726010	10	104841977	T	0.26284	-0.147	0.0405	-2.05372	-0.036	0.703	-0.382042	0.339002	-0.178	0.00997	-2.58953	-0.043	0.637	-0.472371
rs61869780	10	105012269	A	0.106495	-0.208	0.0416	-2.04181	-0.232	0.0229	-2.28161	0.0986395	0.237	0.0489	1.97605	0.18	0.133	1.5062
rs61869771	10	105010418	C	0.10574	-0.208	0.0421	-2.03719	-0.231	0.0237	-2.26877	0.0986395	0.237	0.0489	1.97605	0.18	0.133	1.5062
rs11191538	10	104819556	G	0.102719	0.212	0.0462	1.99749	0.174	0.103	1.63078	0.136054	0.02	0.834	0.209895	-0.055	0.578	-0.55655
rs7909022	10	104875084	A	0.102719	0.212	0.0462	1.99749	0.174	0.103	1.63078	0.136054	0.02	0.834	0.209895	-0.055	0.578	-0.55655
rs10883848	10	104973061	A	0.287009	0.143	0.0482	1.97944	0.117	0.105	1.62225	0.258503	0.12	0.117	1.57204	0.084	0.266	1.11315
